# Gut microbiota structure differs between honey bees in winter and summer

**DOI:** 10.1101/703512

**Authors:** Lucie Kešnerová, Olivier Emery, Michaël Troilo, Joanito Liberti, Berra Erkosar, Philipp Engel

## Abstract

Adult honey bees harbor a specialized gut microbiota of relatively low complexity. While seasonal differences in community composition have been reported, previous studies have focused on compositional changes rather than differences in absolute bacterial loads. Moreover, little is known about the gut microbiota of winter bees, which live much longer than bees during the foraging season, and which are critical for colony survival. We quantified seven core members of the bee gut microbiota in a single colony over two years and characterized the community composition in 14 colonies during summer and winter. Our data shows that total bacterial loads substantially differ between foragers, nurses, and winter bees. Long-lived winter bees had the highest bacterial loads and the lowest community α-diversity, with a characteristic shift towards high levels of *Bartonella* and *Commensalibacter*, and a reduction of opportunistic colonizers. Using gnotobiotic bee experiments, we show that diet is a major contributor to the observed differences in bacterial loads. Overall, our study reveals that the gut microbiota of winter bees is remarkably different from foragers and nurses. Considering the importance of winter bees for colony survival, future work should focus on the role of the gut microbiota in winter bee health and disease.
