## Supplementary Tables for "Gut microbiota structure differs between honey bees in winter and summer"

### Sheet: Index
Index
Supplementary Table S1	Primers used in this study and standard curve characteristics.
Supplementary Table S2	Details of statistics used in Fig 1.
Supplementary Table S3	Details of statistics used in Fig 2.
Supplementary Table S4	Details of statistics used in Fig 3.
Supplementary Table S5	Details of statistics used in Supplementary Fig S5.
Supplementary Table S6	Data related to the number of reads obtained from16S rRNA Gene
	sequencing and after each step of filtration.
Supplementary Table S7	Number of rRNA gene loci for each taxonomic group

### Sheet: Supplemetary Table S1
Target	Sequence (5’ to 3’)	Tm (°C)a	Amplicon	# Gene loci	Standard curve			Reference
(gene name and			size	per genomeb
accession no.)					Efficiency, R2	Slope, intercept	LOD Cqc
							(# copies)
Apis mellifera	F: TGCCAACACTGTCCTTTCTG	58.4	156 bp	-	1.896 =	-3.6,	33.726	[1]
(actin, AB023025)	R: AGAATTGACCCACCAATCCA	56.4			89.6 %, 1.0	37.579	-10
Gilliamella	F: CTTTGTTGCCATCGGTTAGGCC	64.2	160 bp	4	1.86 = 86 %,	-3.709,	37.026	[2]
(16S rRNA, JQ936674)	R: CCGCTTGCTCTCGCGAGG	62.9			0.997	40.807	-10
Frischella	F: GGAAGTTATGTGTGGGATAAGC	60.1	185 bp	4	1.946 =	-3.457,	31.704	[3]
(16S rRNA, JX8783306)	R: CTATTCTCAGGTTGAGCCCG	60.5			94.6 %, 0.995	38.042	-100
Snodgrassella	F: CTTAGAGATAGGAGAGTGCCTT	60.1	132 bp	4	1.966 =	-3.406,	31.256	[4], modified
(16S rRNA, JQ746651)	R: AACTTAATGATGGCAACTAATGACAA	60.1			96.6 %, 0.999	38.236	-100
Bartonella	F: GTGGGAATCTACCTATTTCTACG	60.9	103 bp	2	2.051 =	-3.205,	30.752	[3]
(16S rRNA, KP987885)	R: AACGCGGGCTCATCTATCTC	60.5			105.1 %, 0.997	36.771	-100
Bifidobacterium	F: ATGCAAGTCGAACGGGATCC	60.5	174 bp	2	1.948 =	-3.453,	34.906	[3]
(16S rRNA, AB437355)	R: CATCCCATRCCGGTAAACCC	60.5 – 62.5			94.8 %, 0.997	38.983	-10
Lactobacillus Firm-4	F: AGTCGAGCGCGGGAAGTCA	61.6	169 bp	4	1.912 =	-3.554,	29.966	[3]
(16S rRNA, DQ837632)	R: AGCCGTCTTTCAACCAGCACT	61.2			91.2 %, 0.999	37.196	-100
Lactobacillus Firm-5	F: GCAACCTGCCCTWTAGCTTG	60.5	118 bp	4	2.144 =	-3.02,	29.94	[3]
(16S rRNA, JX099547)	R: GCCCATCCTKTAGTGACAGC	60.5 – 62.5			114.4 %, 0.998	36.306	-100
Universal bacteria	F: AGGATTAGATACCCTGGTAGTCC	62.9	variable	-	1.946 =	-3.457,	33.546	[3]
(16S rRNA)	R: YCGTACTCCCCAGGCGG	60 – 62			94.6 %, 0.993	37.986	-10

### Sheet: Supplemenetary Table S2
Permutation T-Test (F vs W)
Response Variable	P-val
Sum	0.0001
Universal 16s	0.0001
Ba	0.0001
Bi	0.0001
F4	0.0001
F5	0.0001
Fp	0.0001
Ga	0.6572
Sa	0.0006
Regression for general trends During foraging season
2015 foraging season	slope	r^2	p-val
Ba	0.028812	0.00496184	0.3652
Bi	0.0277374	0.0153763	0.0943
F4	0.058836	0.070771	0.0005
F5	0.0816924	0.179041	0.0001
Fp	-0.0108509	0.000654083	0.7533
Ga	0.01323	0.00637678	0.2792
Sa	0.00637652	0.000823297	0.6935
2016 foraging season
Ba	0.0412078	0.00856321	0.2464
Bi	0.0154952	0.00507846	0.3637
F4	0.0861126	0.0608465	0.0014
F5	0.00714743	0.000672204	0.7411
Fp	-0.0821235	0.0207844	0.1037
Ga	-0.153058	0.292629	0.0001
Sa	0.0124215	0.00188787	0.5773
Alpha-Diversity: Permutation T-Test on Effective Number of Species
F vs W	0.0001
Multivariate Analysis of Variance (MANOVA) Wilk's Lambda
	Df	Wilks	Approx F	Num Df	Den Df	P-Val
Bee type	1	0.58687	39.421	7	392	< 2.2e-16
Residulas	398

### Sheet: Supplemenetary Table S3
Permutation One-Way ANOVA (F vs W vs N)
Response Variable	P-val
Universal 16S	0.0001
Tukey's Post Hoc Test
Response Variable	P-Val N vsF	P-Val W vs F	P-Val W vs N
Universal 16S	1.66e-06	5.1e-09	0.224
One-Way Anova (F vs N vs W) on Effective Number of Species
	Df	F-value	P-value
Bee type	2	35.588	1.603e-09
Residuals	39
Tukey's Post Hoc Test
	N vs F	W vs F	W vs N
P-value	0.00421	8.6e-10	4.37e-05
ADONIS on Bray-Curtis Distances
	Df	F-value	R^2	P-value
Bee type	2	23.267	0.54405	0.001
Residuals	39
Beta-dispersal Permutest on Bray-Curtis Distances
	Df	F-value	P-value
Bee type	2	0.4105	0.68
Residuals	39
Permutation One-Way ANOVA (F vs W vs N) on Calculated Abundances		Tukey N vs F	Tukey W vs F	Tukey W vs N
Response Variable	P-val	P-val	P-val	P-val
Acinetobacter	0.0001	6.84e-05	1.43e-05	1
Apibacter	0.0001	1	1.84e-09	1.14e-08
Arsenophonus	0.2657	1	0.411	1
Bartonella	0.0001	0.035561	1.12e-07	0.000471
Bifidobacterium	0.0001	9.82e-07	3.48e-09	0.243
Bombella	0.002	0.09346	0.000716	0.234003
Commensalibacter	0.0001	0.238	7.68e-08	2.41e-05
Enterobacteriaceae	0.0001	5.75e-05	1	0.00029
Erwinia	0.0003	0.000241	1	0.000241
Escherichia/Shigella	0.0117	0.0604	1	0.0161
Firm-4	0.0001	1.1e-05	0.000182	1
Firm-5	0.0001	4.23e-09	1.38e-11	0.185
Frischella	0.0002	1	0.002786	0.000523
Fructobacillus	0.1916	1	0.25	0.775
Gilliamella	0.0001	7.06e-09	5.46e-11	0.345
Gluconobacter	0.2322	0.917	1	0.239
Hafnia-Obesumbacterium	0.0009	0.00173	1	0.02343
Klebsiella	0.0001	<2E-16	0.261	<2E-16
Kosakonia	0.0001	<2E-16	1	<2E-16
Lactobacillus kunkeei	0.0001	0.071542	5.27e-07	0.000855
Pantoea	0.0001	1.63e-12	0.0893	4e-15
Pseudomonas	0.0712	0.2741	0.0879	1
Raoultella	0.4645	1	1	1
Rosenbergiella	0.0227	0.0429	0.0372	1
Serratia	0.0004	0.00224	1	0.00108
Snodgrassella	0.1874	0.211	0.987	1
Tatumella	0.0001	0.000837	1	4.23e-05
Zymobacter	0.2807	0.704	0.195	1

### Sheet: Supplemenetary Table S4
One-Way Anova (F vs N vs W) on gut weight
	Df	F-value	P-value
Bee type	2	24.128	1.205e-08
Residuals	66
Tukey's Post Hoc Test
	N vs F	W vs F	W vs N
P-value	1.14e-06	6.81e-08	1
Permutation T-Test Experimental Bees
Response Variable	P-val
Universal 16s	0.0003
Ba	0.02
Bi	0.0002
F4	0.0001
F5	0.0001
Fp	0.0001
Ga	0.0002
Sa	0.2845
Welch's T-test on gut weight of experimental bees
t	9.433
Df	38.573
P-value	1.452e-11

### Sheet: Supplemenetary Table S5
Permutation One-Way ANOVA (F vs W vs N)
Response Variable	P-val
Sum	0.0001
Ba	0.0001
Bi	0.0001
F4	0.0001
F5	0.0001
Fp	0.0002
Ga	0.0001
Sa	0.552
Tukey's Post Hoc Test
Response Variable	P-Val N vsF	P-Val W vs F	P-Val W vs N
Sum	1.33e-05	3.78e-10	0.00561
Ba	0.039604	1.02e-07	0.000376
Bi	4.99e-07	2.67e-10	0.0602
F4	1.04e-07	5.42e-07	1
F5	8.66e-09	1.08e-12	0.0118
Fp	1	0.00336	0.00112
Ga	1.05e-07	4.33e-08	1
Sa	1	1	0.957
Multivariate Analysis of Variance (MANOVA) Wilk's Lambda
	Df	Wilks	Approx F	Num Df	Den Df	P-Val
Bee type	2	0.13955	7.9056	14	66	1.698e-09
Residuals	39

### Sheet: Supplementary Table S6
Sample	Hive	Bee Type	input	filtered	denoisedF	denoisedR	merged	non-chimera	non-mito/ chloro./ Eukaryotic	min2samples_10reads
x-A1	DM	F	53324	44121	43561	43762	41264	32594	29053	29034
x-A2	DM	N	98083	80378	79557	79958	75237	55939	52229	52184
x-A3	DM	W	71841	60527	59924	60233	57184	42245	42197	42047
x-B1	GC	F	77309	67360	66699	66926	63699	48928	48377	48284
x-B2	GC	N	65941	57394	56696	57021	53613	39809	39206	39155
x-B3	GC	W	67972	55768	55080	55575	52223	38057	38031	38014
x-C1	LD	F	72585	62121	61741	61768	59573	47465	44478	44460
x-C2	LD	N	57095	47770	46789	47468	43578	31756	31096	31044
x-C3	LD	W	55622	45444	44826	45237	42468	32879	32863	32822
x-D1	T1	F	59013	49909	49325	49588	47084	36326	35753	35630
x-D2	T1	N	79317	65675	64843	65365	61150	44719	43202	43119
x-D3	T1	W	81345	69145	68492	68756	64786	46176	46104	45791
x-E1	T2	F	81472	72067	71334	71766	68351	51206	49945	49907
x-E2	T2	N	91431	76514	75575	76151	72166	55446	54978	54936
x-E3	T2	W	72266	60207	59359	59984	56753	40805	40778	40770
x-F1	T3	F	68266	56184	55595	55883	52719	42481	37483	37372
x-F2	T3	N	67079	57945	57312	57684	54425	40343	40219	40199
x-F3	T3	W	50306	42268	41816	42058	39869	31361	30973	30957
x-G1	T4	F	40756	35865	35501	35660	34133	26984	26728	26712
x-G2	T4	N	82409	71167	70319	70817	66964	47602	47436	47262
x-G3	T4	W	65941	57942	57271	57735	54592	39382	39317	39274
x-H1	T5	F	60619	52076	51505	51732	49031	38164	37111	37085
x-H2	T5	N	65479	55189	54481	54925	51390	37465	35673	35617
x-H3	T5	W	60034	51232	50555	51050	47975	35261	35140	35009
x-I1	LG	F	96867	82163	81649	81759	78784	60798	58516	58460
x-I2	LG	N	62805	52665	51917	52346	48797	34151	34005	33624
x-I3	LG	W	73654	59223	58793	58982	55834	42878	42842	42824
x-J1	CB	F	72276	61948	61392	61749	59203	47364	41881	41868
x-J2	CB	N	49151	36850	36266	36647	34033	27695	26720	26693
x-J3	CB	W	95996	79705	79101	79489	75922	56873	56845	56833
x-K1	QT	F	77625	67309	66671	67059	64308	50414	50014	49970
x-K2	QT	N	64017	53377	52718	53067	49680	36054	35746	35619
x-K3	QT	W	83107	69629	69229	69423	66672	51564	51522	51410
x-L1	YS	F	65681	55300	54708	54990	52203	39484	37932	37789
x-L2	YS	N	50860	42158	41561	41862	38965	30309	29941	29896
x-L3	YS	W	84696	73139	72448	72852	69702	53017	52923	52129
x-M1	BL	F	70217	60034	59339	59723	56457	43741	39591	35412
x-M2	BL	N	86419	73871	73117	73371	69198	49812	49474	49419
x-M3	BL	W	71061	59710	59114	59391	56882	44293	44224	44221
x-N1	FR	F	66108	54373	53930	54140	51899	41780	37082	36663
x-N2	FR	N	68738	58270	57622	57930	54875	41180	40983	40806
x-N3	FR	W	61954	52529	51905	52296	49586	36619	36533	36518
x-H2O			1216	811	806	809	806	806	806	-

### Sheet: Supplemetary Table S7
Taxonomic Group	Number of 16S rRNA Gene Loci
Acinetobacter	6
Apibacter	3
Arsenophonus	1
Bartonella	2
Bifidobacterium	2
Bombella	4
Commensalibacter	4
Enterobacteriaceae	7.5
Erwinia	7
Escherichia/Shigella	7
Firm-4	4
Firm-5	4
Frischella	4
Fructobacillus	4
Gilliamella	4
Gluconobacter	4.5
Hafnia-Obesumbacterium	7.5
Klebsiella	8
Kosakonia	7
Lactobacillus kunkeei	4
Pantoea	7
Pseudomonas	4
Raoultella	8
Rosenbergiella	7.5
Serratia	7
Snodgrassella	4
Tatumella	7
Zymobacter	1
